# Abiotic factors are the primary determinants of endemic Hawaiian *Drosophila* microbiome assembly

**DOI:** 10.1101/2025.05.06.652154

**Authors:** Matthew J. Medeiros, Sean Schoville, Donald Price, Joanne Y. Yew

## Abstract

The Hawaiian *Drosophila* radiation exemplifies rapid adaptation and species diversification. Many factors have been attributed to these phenomena, including allopatry, sexual selection, and ecological specialization. In recent years, the microbiome has come to the forefront as an important driver of adaptation that is capable of facilitating host survivorship, enhancing resilience to local environmental challenges, and enabling the use of different dietary resources. To determine how microbial communities assemble in natural populations and potentially contribute to the rapid adaptation of Hawaiian drosophilids, we conducted a survey of bacterial and fungal communities from over 500 wild flies collected from across six islands of the Hawaiian archipelago. These samples represent a breadth of host plant specializations, habitats, lifestyles, and endemicity. Our findings reveal that microbiome assembly is largely driven by abiotic factors including elevation, temperature, rainfall, and evapotranspiration, but is not strongly constrained by phylogenetic relatedness. Identical species inhabiting two separate locations exhibited different microbiomes. By contrast, distantly related species inhabiting the same site had more similar microbiomes. The microbiomes of native species also differ from recently introduced, non-native *Drosophila* in terms of diversity, composition, and function. Given the myriad roles of the microbiome in nutrition, reproduction, and mate choice, these results support a role for the microbiome in the remarkable ecological divergence of Hawaiian *Drosophila*.
