## Supplementary material for "Abiotic factors are the primary determinants of endemic Hawaiian *Drosophila* microbiome assembly": Supp. Table 1

### Sheet: Collection sites
Supp Table 1. Summary of collection site locations and species collected at each site.
Island	Population1	Category2	Species3	n (ITS)3	n (16S rRNA)3
Hawaiʻi	Army Rd	Hawaiian Drosophila	D. neutralis	1	1
Hawaiʻi	Army Rd	Hawaiian Drosophila	D. nigrocirrus	1	1
Hawaiʻi	Army Rd	Hawaiian Drosophila	D. sp. nr. petalopeza	1	1
Hawaiʻi	Army Rd	Hawaiian Drosophila	D. tanythrix	2	2
Hawaiʻi	Army Rd	Hawaiian PWD	D. basisetae	2	2
Hawaiʻi	Army Rd	Hawaiian PWD	D. sproati	3	3
Hawaiʻi	Army Rd	non-native Drosophila	D. immigrans	1	1
Hawaiʻi	HETF	Hawaiian PWD	D. murphyi	2	1
Hawaiʻi	HETF	Hawaiian PWD	D. prolaticilia	2	2
Hawaiʻi	HETF	Hawaiian PWD	D. sproati	4	4
Hawaiʻi	Kaʻu	Hawaiian Drosophila	D. nr. insignita	2	2
Hawaiʻi	Kaʻu	Hawaiian Drosophila	D. percnosoma	1	1
Hawaiʻi	Kaʻu	Hawaiian Drosophila	D. tanythrix	8	8
Hawaiʻi	Kaʻu	Hawaiian Drosophila	D. sp. nr. torula	1	1
Hawaiʻi	Kaʻu	Hawaiian PWD	D. murphyi	8	8
Hawaiʻi	Kaʻu	Hawaiian PWD	D. sproati	7	7
Hawaiʻi	Kaʻu	non-native Drosophila	D. immigrans	6	6
Hawaiʻi	Kipuka Ki	Hawaiian Drosophila	D. mimica	4	4
Hawaiʻi	Kipuka Ki	Hawaiian Drosophila	D. ochropleura	2	2
Hawaiʻi	Kipuka Ki	Hawaiian Drosophila	D. sp. nr. petalopeza	1	1
Hawaiʻi	Kipuka Ki	non-native Drosophila	D. suzukii	3	3
Hawaiʻi	Kipuka Puaulu	Hawaiian Drosophila	D. tanythrix	1	1
Hawaiʻi	Olaʻa Pole 44	Hawaiian Drosophila	D. percnosoma	5	5
Hawaiʻi	Olaʻa Pole 45	Hawaiian Drosophila	D. sp. nr. petalopeza	1	1
Hawaiʻi	Olaʻa Pole 46	Hawaiian Drosophila	D. tanythrix	11	11
Hawaiʻi	Olaʻa Pole 47	Hawaiian Drosophila	D. trichaetosa	3	3
Hawaiʻi	Olaʻa Pole 48	Hawaiian PWD	D. basisetae	4	4
Hawaiʻi	Olaʻa Pole 49	Hawaiian PWD	D. ochracea	2	2
Hawaiʻi	Olaʻa Pole 50	Hawaiian PWD	D. prolaticilia	1	1
Hawaiʻi	Olaʻa Pole 51	Hawaiian PWD	D. setosimentum	1	1
Hawaiʻi	Olaʻa Pole 52	Hawaiian PWD	D. sproati	8	8
Hawaiʻi	Olaʻa Pole 53	non-native Drosophila	D. immigrans	4	4
Hawaiʻi	Puʻu Makaʻala	Hawaiian Drosophila	D. tanythrix	1	1
Hawaiʻi	Puʻu Makaʻala	Hawaiian Drosophila	D. trichaetosa	2	2
Hawaiʻi	Puʻu Makaʻala	Hawaiian PWD	D. setosimentum	3	3
Hawaiʻi	Puʻu Makaʻala	Hawaiian PWD	D. sproati	7	7
Hawaiʻi	Puʻu Makaʻala	non-native Drosophila	D. immigrans	4	4
Hawaiʻi	Saddle Rd	Hawaiian Drosophila	D. neutralis	1	1
Hawaiʻi	Saddle Rd	Hawaiian Drosophila	D. prodita	1	1
Hawaiʻi	Saddle Rd	Hawaiian Drosophila	D. sp. nr. petalopeza	1	1
Hawaiʻi	Saddle Rd	Hawaiian Drosophila	D. tanythrix	10	10
Hawaiʻi	Saddle Rd	Hawaiian PWD	D. medialis	1	1
Hawaiʻi	Saddle Rd	Hawaiian PWD	D. sproati	4	4
Hawaiʻi	Saddle Rd	non-native Drosophila	D. immigrans	1	1
Hawaiʻi	Tom's Trail	Hawaiian Drosophila	D. percnosoma	1	1
Hawaiʻi	Tom's Trail	Hawaiian Drosophila	D. sp. nr. petalopeza	1	1
Hawaiʻi	Tom's Trail	Hawaiian Drosophila	D. tanythrix	17	17
Hawaiʻi	Tom's Trail	Hawaiian PWD	D. basisetae	19	19
Hawaiʻi	Tom's Trail	Hawaiian PWD	D. ciliaticrus	1	1
Hawaiʻi	Tom's Trail	Hawaiian PWD	D. ochracea	11	11
Hawaiʻi	Tom's Trail	Hawaiian PWD	D. prolaticilia	9	9
Hawaiʻi	Tom's Trail	Hawaiian PWD	D. sproati	9	9
Kauaʻi	Na Pali Kona FR	Hawaiian Drosophila	D. basimacula	10	10
Kauaʻi	Na Pali Kona FR	Hawaiian Drosophila	D. primaeva	4	4
Kauaʻi	Na Pali Kona FR	Hawaiian Drosophila	D. sp. nr. ochropleura	2	1
Kauaʻi	Na Pali Kona FR	Hawaiian Drosophila	D. basimacula/ apodasta	8	7
Kauaʻi	Na Pali Kona FR	Hawaiian PWD	D. anomalipes	10	30
Kauaʻi	Na Pali Kona FR	Hawaiian PWD	D. kikiko	2	1
Kauaʻi	Na Pali Kona FR	Hawaiian PWD	D. quasianomalipes	18	17
Kauaʻi	Na Pali Kona FR	Hawaiian PWD	D. villosipedis	11	11
Kauaʻi	Na Pali Kona FR	Hawaiian PWD	D. crucigera	1	1
Kauaʻi	Na Pali Kona FR	Hawaiian PWD	D. picticornis	5	4
Kauaʻi	Na Pali Kona FR	non-native Drosophila	D. albomicans	2	2
Kauaʻi	Na Pali Kona FR	non-native Drosophila	D. immigrans	5	5
Kauaʻi	Na Pali Kona FR	non-native Drosophila	D. sulfurigaster	1	1
Kauaʻi	Na Pali Kona FR	non-native Drosophila	D. suzukii	1	0
Lanaʻi	Lānaʻihale	Hawaiian Drosophila	D. diamphidiopoda	1	1
Lanaʻi	Lānaʻihale	Hawaiian PWD	D. grimshawi	1	1
Lanaʻi	Lānaʻihale	non-native Drosophila	D. immigrans	3	3
Lanaʻi	Puhiʻelelū exclosure	non-native Drosophila	D. suzukii	3	3
Lanaʻi	Puhiʻelelū exclosure	non-native Drosophila	D. immigrans	4	3
Lanaʻi	Puhiʻelelū parking	non-native Drosophila	D. immigrans	1	1
Lanaʻi	Puhiʻelelū parking	non-native Drosophila	D. suzukii	1	1
Maui	Waikamoi	Hawaiian Drosophila	D. adunca/ diamphidiopoda	21	20
Maui	Waikamoi	Hawaiian Drosophila	D. nigella	1	1
Maui	Waikamoi	Hawaiian Drosophila	D. nigra	1	0
Maui	Waikamoi	Hawaiian Drosophila	D. petalopeza	1	1
Maui	Waikamoi	Hawaiian Drosophila	D. sp. nr. tanythrix	6	6
Maui	Waikamoi	Hawaiian Drosophila	D. sp. nr. trichaetosa	1	1
Maui	Waikamoi	Hawaiian Drosophila	D. vesciseta/ haleakalae	1	1
Maui	Waikamoi	Hawaiian PWD	D. cilifera	9	9
Maui	Waikamoi	Hawaiian PWD	D. discreta	2	2
Maui	Waikamoi	Hawaiian PWD	D. fasciculisetae	2	2
Maui	Waikamoi	Hawaiian PWD	D. grimshawi	11	8
Maui	Waikamoi	Hawaiian PWD	D. limitata	2	2
Maui	Waikamoi	Hawaiian PWD	D. melanocephala	2	2
Maui	Waikamoi	Hawaiian PWD	D. orphnopeza	5	5
Maui	Waikamoi	Hawaiian PWD	D. planitibia	4	4
Maui	Waikamoi	Hawaiian PWD	D. truncipenna	1	1
Maui	Waikamoi	non-native Drosophila	D. immigrans	3	3
Molokaʻi	Hanalilolilo	Hawaiian Drosophila	D. diamphidiopoda	8	8
Molokaʻi	Hanalilolilo	Hawaiian Drosophila	D. mimiconformis	7	7
Molokaʻi	Hanalilolilo	Hawaiian Drosophila	D. sp. nr. petalopeza	1	1
Molokaʻi	Hanalilolilo	Hawaiian PWD	D. bostrycha	2	2
Molokaʻi	Hanalilolilo	Hawaiian PWD	D. cilifera	1	1
Molokaʻi	Hanalilolilo	Hawaiian PWD	D. fasciculisetae	5	5
Molokaʻi	Hanalilolilo	Hawaiian PWD	D. neoperkinsi	2	2
Molokaʻi	Hanalilolilo	non-native Drosophila	D. immigrans	2	2
Molokaʻi	Hanalilolilo	non-native Drosophila	D. kikkawai	1	1
Molokaʻi	Hanalilolilo	non-native Drosophila	D. suzukii	1	1
Molokaʻi	Pepeʻopae	Hawaiian Drosophila	D. melanoloma	1	1
Molokaʻi	Pepeʻopae	Hawaiian Drosophila	D. mimiconformis	1	1
Molokaʻi	Pepeʻopae	Hawaiian PWD	D. fasciculisetae	2	2
Molokaʻi	Puʻu Kolekole	Hawaiian Drosophila	D. diamphidiopoda	7	7
Molokaʻi	Puʻu Kolekole	Hawaiian PWD	D. fasciculisetae	13	13
Molokaʻi	Puʻu Kolekole	Hawaiian PWD	D. grimshawi	1	1
Molokaʻi	Puʻu Kolekole	Hawaiian PWD	D. neoperkinsi	4	4
Molokaʻi	Puʻu Kolekole	non-native Drosophila	D. immigrans	2	2
Molokaʻi	Puʻu Kolekole	non-native Drosophila	D. suzukii	1	1
Oʻahu	Kaluaʻa	Hawaiian Drosophila	D. comatifemora	1	1
Oʻahu	Kaluaʻa	Hawaiian Drosophila	D. expansa	1	1
Oʻahu	Kaluaʻa	Hawaiian Drosophila	D. flavibasis	1	1
Oʻahu	Kaluaʻa	Hawaiian Drosophila	D. hirtitibia	4	4
Oʻahu	Kaluaʻa	Hawaiian Drosophila	D. insignita	1	1
Oʻahu	Kaluaʻa	Hawaiian Drosophila	D. sp. nr. medialis	1	0
Oʻahu	Kaluaʻa	Hawaiian PWD	D. ambochila	6	6
Oʻahu	Kaluaʻa	Hawaiian PWD	D. crucigera	9	5
Oʻahu	Kaluaʻa	Hawaiian PWD	D. divaricata	2	1
Oʻahu	Kaluaʻa	Hawaiian PWD	D. inedita	9	8
Oʻahu	Kaluaʻa	Hawaiian PWD	D. oreas	1	1
Oʻahu	Kaluaʻa	Hawaiian PWD	D. punalua	4	4
Oʻahu	Kaluaʻa	non-native Drosophila	D. simulans	1	1
Oʻahu	Palikea	Hawaiian Drosophila	D. hirtitibia	2	0
Oʻahu	Palikea	Hawaiian Drosophila	D. insignita	2	1
Oʻahu	Palikea	Hawaiian PWD	D. crucigera	8	3
Oʻahu	Palikea	Hawaiian PWD	D. divaricata	2	1
Oʻahu	Palikea	Hawaiian PWD	D. punalua	13	7
Oʻahu	Palikea	non-native Drosophila	D. immigrans	2	1
Oʻahu	Palikea	non-native Drosophila	D. simulans	2	1
Oʻahu	Palikea	non-native Drosophila	D. suzukii	2	0
1PWD: picture-wing Drosophila
2Based on CO1 barcoding.
3Number of individuals used for amplicon sequencing.
