## Supplementary material for "Abiotic factors are the primary determinants of endemic Hawaiian *Drosophila* microbiome assembly": Supp. Table 2

### Sheet: Sheet1
Supp. Table 2. Prevalent microbial taxa found in endemic Hawaiian Drosophila species.
OTU #	Kingdom	Phylum	Class	Order	Family	Genus	Prevalence across species	Notes
Otu0001	Bacteria	Proteobacteria	Gammaproteobacteria	Enterobacteriales	Enterobacteriaceae	Enterobacteriaceae_unclassified	0.962594	NA
Otu0002	Bacteria	Proteobacteria	Gammaproteobacteria	Orbales	Orbaceae	Gilliamella	0.860349	Insect symbiont
Otu0003	Bacteria	Proteobacteria	Gammaproteobacteria	Enterobacteriales	Enterobacteriaceae	Enterobacteriaceae_unclassified	0.952618	NA
Otu0004	Bacteria	Proteobacteria	Gammaproteobacteria	Gammaproteobacteria_unclassified	Gammaproteobacteria_unclassified	Gammaproteobacteria_unclassified	0.832918	NA
Otu0005	Bacteria	Proteobacteria	Gammaproteobacteria	Orbales	Orbaceae	Orbus	0.790524	Insect symbiont
Otu0006	Bacteria	Bacteroidetes	Bacteroidia	Bacteroidales	Dysgonomonadaceae	Dysgonomonas	0.880299	Insect symbiont
Otu0007	Bacteria	Proteobacteria	Alphaproteobacteria	Acetobacterales	Acetobacteraceae	Commensalibacter	0.72818	Insect symbiont
Otu0008	Bacteria	Proteobacteria	Gammaproteobacteria	Pseudomonadales	Pseudomonadaceae	Pseudomonas	0.84788	Very diverse
Otu0009	Bacteria	Firmicutes	Bacilli	Lactobacillales	Leuconostocaceae	Leuconostoc	0.603491	Symbiont with yeast
Otu0010	Bacteria	Proteobacteria	Gammaproteobacteria	Pseudomonadales	Pseudomonadaceae	Pseudomonas	0.775561	Very diverse
Otu0011	Bacteria	Proteobacteria	Gammaproteobacteria	Betaproteobacteriales	Neisseriaceae	Snodgrassella	0.743142	Insect symbiont
Otu0012	Bacteria	Proteobacteria	Alphaproteobacteria	Acetobacterales	Acetobacteraceae	Gluconobacter	0.650873	Fruit associated
Otu0013	Bacteria	Proteobacteria	Gammaproteobacteria	Pseudomonadales	Pseudomonadaceae	Pseudomonas	0.685786	Very diverse
Otu0015	Bacteria	Bacteroidetes	Bacteroidia	Bacteroidales	Dysgonomonadaceae	Dysgonomonas	0.760599	Insect symbiont
Otu0016	Bacteria	Bacteroidetes	Bacteroidia	Flavobacteriales	Weeksellaceae	Chryseobacterium	0.658354	Insect associated
Otu0017	Bacteria	Proteobacteria	Gammaproteobacteria	Enterobacteriales	Enterobacteriaceae	Providencia	0.875312	Pathogen
Otu0019	Bacteria	Firmicutes	Bacilli	Lactobacillales	Enterococcaceae	Enterococcaceae_unclassified	0.917706	NA
Otu0020	Bacteria	Bacteroidetes	Bacteroidia	Bacteroidales	Dysgonomonadaceae	Dysgonomonas	0.538653	Insect symbiont
Otu0021	Bacteria	Proteobacteria	Gammaproteobacteria	Betaproteobacteriales	Burkholderiaceae	Burkholderiaceae_unclassified	0.84788	NA
Otu0022	Bacteria	Proteobacteria	Gammaproteobacteria	Cardiobacteriales	Wohlfahrtiimonadaceae	Wohlfahrtiimonas	0.648379	Pathogen
Otu0025	Bacteria	Bacteroidetes	Bacteroidia	Bacteroidales	Dysgonomonadaceae	Dysgonomonas	0.548628	Insect symbiont
Otu0027	Bacteria	Proteobacteria	Gammaproteobacteria	Betaproteobacteriales	Burkholderiaceae	Comamonas	0.743142	Widespread
Otu0028	Bacteria	Bacteroidetes	Bacteroidia	Sphingobacteriales	Sphingobacteriaceae	Sphingobacterium	0.723192	Widespread
Otu0029	Bacteria	Firmicutes	Clostridia	Clostridiales	Ruminococcaceae	Ruminococcaceae_unclassified	0.620948	NA
Otu0031	Bacteria	Proteobacteria	Gammaproteobacteria	Xanthomonadales	Xanthomonadaceae	Stenotrophomonas	0.755611	Widespread
Otu0032	Bacteria	Bacteroidetes	Bacteroidia	Flavobacteriales	Weeksellaceae	Chryseobacterium	0.61596	Insect associated
Otu0033	Bacteria	Firmicutes	Bacilli	Lactobacillales	Streptococcaceae	Lactococcus	0.780549	Widespread
Otu0034	Bacteria	Proteobacteria	Gammaproteobacteria	Betaproteobacteriales	Burkholderiaceae	Burkholderiaceae_unclassified	0.548628	NA
Otu0035	Bacteria	Bacteroidetes	Bacteroidia	Flavobacteriales	Weeksellaceae	Weeksellaceae_unclassified	0.533666	NA
Otu0043	Bacteria	Bacteroidetes	Bacteroidia	Flavobacteriales	Weeksellaceae	Chishuiella	0.583541	Insect associated
Otu0044	Bacteria	Proteobacteria	Gammaproteobacteria	Oceanospirillales	Halomonadaceae	Halomonas	0.526185	Widespread
Otu0046	Bacteria	Firmicutes	Clostridia	Clostridiales	Ruminococcaceae	Ruminococcaceae_unclassified	0.511222	NA
Otu0065	Bacteria	Proteobacteria	Alphaproteobacteria	Rhizobiales	Rhizobiaceae	Rhizobiaceae_unclassified	0.55611	NA
Otu0068	Bacteria	Proteobacteria	Gammaproteobacteria	Betaproteobacteriales	Burkholderiaceae	Achromobacter	0.710723	Pathogen
Otu0075	Bacteria	Proteobacteria	Alphaproteobacteria	Rhizobiales	Rhizobiaceae	Rhizobiaceae_unclassified	0.521197	NA
OTU97_15	Basidiomycota	Tremellomycetes	Tremellales	Rhynchogastremataceae	Papiliotrema	flavescens	0.655773	Yeast with antifungal properties
OTU97_25	Ascomycota	Saccharomycetes	Saccharomycetales	Saccharomycetales_fam_Incertae_sedis	Candida	railenensis	0.540305	Yeast, insect-associated
OTU97_4	Ascomycota	Saccharomycetes	Saccharomycetales	Phaffomycetaceae	Wickerhamomyces	anomalus	0.553377	Yeast, insect-associated
